# Phototropin modulates biosynthetic gene clusters network mediated biomanufacturing of anti-inflammatory metabolites in green lineage simply by illumination

**DOI:** 10.1101/2025.05.22.655495

**Authors:** Rajani Singh, Haseeb Ul Arfin, Amit Sharma, Nikita, Ravi Tandon, Peter Hegemann, Suneel Kateriya

**Affiliations:** Laboratory of Optobiotechnology, School of Biotechnology, Jawaharlal Nehru University, New Delhi 110067, India; Photo-Biology Laboratory, Multidisciplinary Centre for Advanced Research and Studies (MCARS), Jamia Millia Islamia (JMI), Jamia Nagar, New Delhi – 110025; Laboratory of AIDS Research and Immunology, School of Biotechnology, Jawaharlal Nehru University, New Delhi 110067, India; Institute of Biology, Experimental Biophysics, Humboldt-Universität zu Berlin, Berlin, Germany

**Author notes:** To whom correspondence should be addressed. Corresponding authors’. The authors contributed equally to this work (Rajani Singh, Haseeb Ul Arfin).

**Keywords:** Opto-biomanufacturing, biosynthetic gene clusters, carotenoid, photosynthesis machinery

## Abstract

Light sensing proteins, photoreceptor, coordinate with photosynthetic machinery, influencing both photosynthetic efficiency and several metabolic outcomes. This work deals with bottleneck issue of astaxanthin production from *Chlamydomonas reinhardtii.* We report a non-genetic, illumination-based strategy for biomanufacturing of astaxanthin under optimised blue light illumination in *C. reinhardtii.* Notably, first time ever, we identified and report astaxanthin synthesis-associated BGC in *C. reinhardtii* using plantiSMASH analysis. We discover experimental evidences for phototropin-modulated biosynthetic gene clusters (BGC)-mediated metabolite production in *C. reinhardtii*. We established that the prolonged exposure to fine-tuned blue light illumination substantially enhances the biomanufacturing of astaxanthin (1.6 times compared to red light) and pigments via the phototropin. It suggests that fine-tuned illumination conditions modulate molecular components in specific metabolite production. We are providing biochemical, genetic, transcriptomic, quantitative proteomics and systems biology evidences for opto-biomanufacturing of bioactive from green lineage via modulation of phototropin network with artificial illumination (without any genetic modification). By integrating data-driven analytics and systems biology-based computational pipeline, we elucidate the functional crosstalk between biosynthetic gene clusters with the phototropin and carotenoid metabolism synthesis pathway in the green lineage (terrestrial alga and higher plants). Thus, highlighting a new opto-biotechnology approach in metabolite production from various phototrophic organisms. These results establish a new avenue for opto-biomanufacturing strategies to generate bioactive molecules from microorganisms and other green lineages simply by illumination.

Highlights

- Opto-biomanufacturing of astaxanthin in *C. reinhardtii* is achieved simply by illumination.
- Biosynthetic gene clusters of metabolite production are also controlled by light.
- Photoreceptor-based opto-biomanufacturing of valuable bioactives is established.
- Opto-biomanufacturing opens avenues for bioactive production in various organisms.
