## Supplementary materials for "Phototropin modulates biosynthetic gene clusters network mediated biomanufacturing of anti-inflammatory metabolites in green lineage simply by illumination"

### Sheet: Chlamydomonas reinhardtii
Details of the identified biosynthetic gene cluster in Chlamydomonas reinhardtii
Input accession number	Input name	Gene cluster type	Gene cluster genes	Gene cluster gene accessions	Compound with gene cluster of highest homology
DS496108.1	Chlamydomonas reinhardtii strain CC-503 cw92 mt+ CHLREscaffold_1 genomic scaffold, whole genome shotgun sequence	fatty_acid-saccharide-alkaloid	CHLREDRAFT_171910;CHLREDRAFT_189986;CHLREDRAFT_40158;CHLREDRAFT_189988;CHLREDRAFT_146677;CHLREDRAFT_78954;CHLREDRAFT_196718;CHLREDRAFT_116277;CHLREDRAFT_56237;CHLREDRAFT_116256;CHLREDRAFT_38456	EDP09858.1;EDP09396.1;EDP09397.1;EDP09859.1;EDP09398.1;EDP09399.1;EDP09860.1;EDP09400.1;EDP09401.1;EDP09861.1;EDP09402.1
DS496115.1	Chlamydomonas reinhardtii strain CC-503 cw92 mt+ CHLREscaffold_8 genomic scaffold, whole genome shotgun sequence	putative	CHLREDRAFT_133548;CHLREDRAFT_140992;CHLREDRAFT_196681;CHLREDRAFT_205693;CHLREDRAFT_196683;CHLREDRAFT_196682;CHLREDRAFT_165904;CHLREDRAFT_196684;CHLREDRAFT_141002	EDP06500.1;EDP06332.1;EDP06501.1;EDP06502.1;EDP06333.1;EDP06334.1;EDP06335.1;EDP06336.1;EDP06503.1
DS496147.1	Chlamydomonas reinhardtii strain CC-503 cw92 mt+ CHLREscaffold_40 genomic scaffold, whole genome shotgun sequence	fatty_acid-saccharide	CHLREDRAFT_35808;CHLREDRAFT_205622;CHLREDRAFT_164400;CHLREDRAFT_185186;CHLREDRAFT_193246	EDO99378.1;EDO99379.1;EDO99380.1;EDO99381.1;EDO99382.1
Details of the identified biosynthetic gene cluster in Klebsormidium nitens
Input accession number	Input name	Gene cluster type	Gene cluster genes	Gene cluster gene accessions
DF236959.1	Klebsormidium nitens DNA, scaffold: kfl00010, whole genome shotgun sequence.	saccharide	KFL_000100040;KFL_000100050;KFL_000100060;KFL_000100070;KFL_000100080;KFL_000100090	GAQ78237.1;GAQ78238.1;GAQ78239.1;GAQ78240.1;GAQ78241.1;GAQ78242.1
DF236971.1	Klebsormidium nitens DNA, scaffold: kfl00022, whole genome shotgun sequence.	lignan	KFL_000220420;KFL_000220430;KFL_000220460;KFL_000220470;KFL_000220480;KFL_000220490;KFL_000220500;KFL_000220510	GAQ79010.1;GAQ79011.1;GAQ79012.1;GAQ79013.1;GAQ79014.1;GAQ79015.1;GAQ79016.1;GAQ79017.1
DF236990.1	Klebsormidium nitens DNA, scaffold: kfl00041, whole genome shotgun sequence.	saccharide	KFL_000410120;KFL_000410130;KFL_000410140;KFL_000410150;KFL_000410160;KFL_000410170;KFL_000410180;KFL_000410190;KFL_000410200;KFL_000410210;KFL_000410220;KFL_000410230	GAQ79913.1;GAQ79914.1;GAQ79915.1;GAQ79916.1;GAQ79917.1;GAQ79918.1;GAQ79919.1;GAQ79920.1;GAQ79921.1;GAQ79922.1;GAQ79923.1;GAQ79924.1
DF237052.1	Klebsormidium nitens DNA, scaffold: kfl00103, whole genome shotgun sequence.	saccharide	KFL_001030120;KFL_001030130;KFL_001030140;KFL_001030150;KFL_001030160;KFL_001030170;KFL_001030180;KFL_001030190;KFL_001030200;KFL_001030220;KFL_001030230	GAQ82187.1;GAQ82188.1;GAQ82189.1;GAQ82190.1;GAQ82191.1;GAQ82192.1;GAQ82193.1;GAQ82194.1;GAQ82195.1;GAQ82196.1;GAQ82197.1
DF237097.1	Klebsormidium nitens DNA, scaffold: kfl00148, whole genome shotgun sequence.	lignan-saccharide	KFL_001480170;KFL_001480180;KFL_001480190;KFL_001480200;KFL_001480210;KFL_001480220;KFL_001480230;KFL_001480240;KFL_001480250;KFL_001480260;KFL_001480270	GAQ83448.1;GAQ83449.1;GAQ83450.1;GAQ83451.1;GAQ83452.1;GAQ83453.1;GAQ83454.1;GAQ83455.1;GAQ83456.1;GAQ83457.1;GAQ83458.1
DF237118.1	Klebsormidium nitens DNA, scaffold: kfl00169, whole genome shotgun sequence.	polyketide	KFL_001690040;KFL_001690050;KFL_001690060;KFL_001690070;KFL_001690080;KFL_001690090;KFL_001690100;KFL_001690110;KFL_001690120;KFL_001690130;KFL_001690140;KFL_001690150	GAQ83926.1;GAQ83927.1;GAQ83928.1;GAQ83929.1;GAQ83930.1;GAQ83931.1;GAQ83932.1;GAQ83933.1;GAQ83934.1;GAQ83935.1;GAQ83936.1;GAQ83937.1
DF237440.1	Klebsormidium nitens DNA, scaffold: kfl00491, whole genome shotgun sequence.	saccharide	KFL_004910010;KFL_004910020;KFL_004910030;KFL_004910040;KFL_004910050;KFL_004910060;KFL_004910070;KFL_004910080	GAQ89143.1;GAQ89144.1;GAQ89145.1;GAQ89146.1;GAQ89147.1;GAQ89148.1;GAQ89149.1;GAQ89150.1
