## Supplementary materials for "Phototropin modulates biosynthetic gene clusters network mediated biomanufacturing of anti-inflammatory metabolites in green lineage simply by illumination"

### Sheet:  Fresh weight 
	Fresh weight wild-type
	OD750nm	OD680nm	Fresh weight	Cell Density
Red (660nm)	0.961	1.312	0.051g	4.18*10^6
Red (660nm)	0.917	1.274	0.016g	3.78*10^6
Red (660nm)	0.938	1.284	0.060g	3.72*10^6
Red (660nm)	0.923	1.185	0.059g	3.78*10^6
Blue (450nm)	0.844	1.123	0.063g	3.36*10^6
Blue (450nm)	0.878	1.217	0.042g	4.10*10^6
Blue (450nm)	0.871	1.233	0.044g	2.94*10^6
Blue (450nm)	0.888	1.207	0.041g	3.10*10^6
	Fresh weight mutant B5-Mutant
SAMPLE IDS	OD750	FRESH WEIGHT
R1	0.994	0.127g
R2	1.028	0.105g
R3	0.966	0.099g
R3	0.966	0.523g
B1	0.886	0.042g
B2	0.912	0.044g
B3	0.796	0.041g
B3	0.796	0.107g
B3	0.796	0488g
W1	0.691	0.025g
W2	0.691	0.034g
R- red light
B- blue light
W- white light
