## Supplementary materials for "Phototropin modulates biosynthetic gene clusters network mediated biomanufacturing of anti-inflammatory metabolites in green lineage simply by illumination"

### Sheet: Statistical data 
Statistical data for Wild-type
	White			Red			Blue
	Mean	SEM	N	Mean	SEM	N	Mean	SEM	N
Chla	0.361627	0.00478777	6	0.5729	0.0259198	6	1.01694	0.0834365	6
Chlb	0.0426901	0.00314084	6	0.222076	0.0258451	6	0.371215	0.0451231	6
Total Chl	0.404318	0.00355453	6	0.794975	0.0516095	6	1.38815	0.12698	6
Carotenoid	0.114508	0.00234921	6	0.238938	0.00618963	6	0.398558	0.0285269	6
	N is number of replicates: 3 biological and 2 technical
Statistical data for phot mutant
	For Carotenoid
	CC-125			Mutant
	Mean	SEM	N	Mean	SEM	N
Blue	0.398558	0.0285269	6	0.144947	0.0032116	5
Red	0.238938	0.00618963	6	0.0609374	0.00324739	6
White	0.114508	0.00234921	6	0.085175	0.000203244	4
	Mean	CV%	N	Mean	CV%	N
Blue	0.398558	17.5323	6	0.144947	4.95447	5
Red	0.238938	6.34535	6	0.0609374	13.0535	6
White	0.114508	5.02529	6	0.085175	0.47724	4
	For Chlorophyll
CC-125			Mutant
Mean	SEM	N	Mean	SEM	N
Blue	1.38815	0.12698	6	0.573221	0.00797703	5
Red	0.794975	0.0516095	6	0.237179	0.0131611	6
White	0.404318	0.00355453	6	0.330626	0.00360356	4
Mean	CV%	N	Mean	CV%	N
Blue	1.38815	22.4064	6	0.573221	3.11175	5
Red	0.794975	15.902	6	0.237179	13.5923	6
White	0.404318	2.15345	6	0.330626	2.17984	4
