## Supplementary materials for "Phototropin modulates biosynthetic gene clusters network mediated biomanufacturing of anti-inflammatory metabolites in green lineage simply by illumination"

### Sheet: Sheet2
		Additional data for metabolite concentration
		Red			Blue
		Mean	%CV	N	Mean	%CV	N
	Zeaxanthin	82.0223	1.30776	4	107.411	2.25299	4
	Astaxanthin	307.938	3.44851	3	499.135	10.3116	3
	Lutein	50.442	1.03469	4	67.7024	1.70374	4
		Mean	SD	N	Mean	SD	N
	Zeaxanthin	82.0223	1.07266	4	107.411	2.41995	4
	Astaxanthin	307.938	10.6192	3	499.135	15.4687	3
	Lutein	50.442	0.52192	4	67.7024	1.15347	4
